# Harnessing alkaline-pH regulatable promoters for efficient methanol-free expression of enzymes of industrial interest in *Komagataella phaffii*

**DOI:** 10.1101/2023.12.28.573544

**Authors:** Marcel Albacar, Antonio Casamayor, Joaquín Ariño

**Affiliations:** Institut de Biotecnologia i Biomedicina & Departament de Bioquímica i Biologia Molecular, Universitat Autònoma de Barcelona, Cerdanyola del Vallès, Spain

**Keywords:** heterologous protein expression, methanol-free bioprocesses, phytase production, alkaline stress, promoter mapping, *PHO89*, *HSP12*, *TSA1*, *Komagataella phaffii* (*Pichia pastoris*)

## Abstract

**Background:** The yeast *Komagataella phaffii* has become a very popular host for heterologous protein expression, very often based on the use of the *AOX1* promoter, which becomes activated when cells are grown with methanol as a carbon source. However, the use of methanol in industrial settings is not devoid of problems, and therefore, the search for alternative expression methods has become a priority in the last few years.

**Results:** We recently reported that moderate alkalinization of the medium triggers a fast and wide transcriptional response in *K. phaffii*. Here, we present the utilization of three alkaline pH-responsive promoters (p*TSA1*, p*HSP12* and p*PHO89*) to drive the expression of a secreted phytase enzyme by simply shifting the pH of the medium to 8.0. These promoters offer a wide range of strengths, and the production of phytase could be modulated by adjusting the pH to specific values. The *TSA1* and *PHO89* promoters offered exquisite regulation, with virtually no enzyme production at acidic pH, while limitation of Pi in the medium further potentiated alkaline pH-driven phytase expression from the *PHO89* promoter. An evolved strain based on this promoter was able to produce twice as much phytase as the reference p*AOX1*-based strain. Functional mapping of the *TSA1* and *HSP12* promoters suggests that both contain at least two alkaline pH-sensitive regulatory regions.

**Conclusions:** Our work shows that the use of alkaline pH-regulatable promoters could be a useful alternative to methanol-based expression systems, offering advantages in terms of simplicity, safety and economy.
