## Additional File 1 for "Harnessing alkaline-pH regulatable promoters for efficient methanol-free expression of enzymes of industrial interest in *Komagataella phaffii*"

### Sheet: Hoja1
Oligonucleotides used in this work
Name	Sequence	Use
pHSP12_Fw	gacttcgaacctggtgtcttgggtg	Amplification of HSP12 promoter at position -749 to ATG, adding a BstBI site
pHSP12_rev	gacggtacctgagaatctggtttaagtccttcagaaac	Amplification of HSP12 ORF at position +81 to ATG, adding a KpnI site
TSA1_BstBI_Fw	cagTTCGAAGGACATTCTAGACCAAGTGC	Amplification of TSA1 promoter at position -765 to ATG, adding a BstBI site
TSA1-GFP_Rv_KpnI	cagGGTACCGGAGCCATTGCTATTAGTTTCTG	Amplification of TSA1 ORF at position +13 to ATG, adding a KpnI site
Pho89-KpnI-Fw	GCAGGTACCTTACGACAGAAGACATACAGCATGATTAG	Amplification of PHO89 promoter at position -772 to ATG, adding a KpnI site
HSP12_KpnI_Fw	taatGGTACCCgaacctggtgtcttgggtg	Amplification of HSP12 promoter at position -749 to ATG, adding a KpnI site
TSA1_KpnI_Fw	taatGGTACCGGACATTCTAGACCAAGTGC	Amplification of TSA1 promoter at position -765 to ATG, adding a KpnI site
TSA1_1a_KpnI	taatGGTACCACAGTGACTGTTGGATC	Amplification of TSA1 promoter at position -698 to ATG, adding a KpnI site
TSA1_1b_KpnI	taatGGTACCAATAGGACATGCTGTACGATTTG	Amplification of TSA1 promoter at position -673 to ATG, adding a KpnI site
TSA1_1c_KpnI	taatGGTACCTTGGCATTGGAAATAACAG	Amplification of TSA1 promoter at position -620 to ATG, adding a KpnI site
TSA1_1d_KpnI	taatGGTACCAAATTGCGTTGCAGGATG	Amplification of TSA1 promoter at position -527 to ATG, adding a KpnI site
TSA1_2_KpnI_Fw	taatGGTACCGATCAAATGACCAGTAGGAGG	Amplification of TSA1 promoter at position -458 to ATG, adding a KpnI site
TSA1_3_KpnI_Fw	taatGGTACCATTAAATTACCTCGCAACCACC	Amplification of TSA1 promoter at position -232 to ATG, adding a KpnI site
TSA1_4_KpnI_Fw	taatGGTACCGATAAGAAGGATCTAGTACGTGG	Amplification of TSA1 promoter at position -179 to ATG, adding a KpnI site
TSA1_5_KpnI_Fw	taatGGTACCCTGTCCCGGCTATATAAGGAG	Amplification of TSA1 promoter at position -113 to ATG, adding a KpnI site
Fusion-PHO89-preproalfa	AGTAAAAATTGAAGGAAATCTCATTGTGAATGATTATAAGATGAGTAC	Amplification of PHO89 promoter at position -1 to ATG plus a 24 bp sequence that hybridizes with the first 24 nucleotides of the α-factor secretion signal
Fusion-HSP12-preproalfa	CAGTAAAAATTGAAGGAAATCTCATttctagttgtgtttgtgttttgtaa	Amplification of HSP12 promoter at position -1 to ATG plus a 24 bp sequence that hybridizes with the first 24 nucleotides of the α-factor secretion signal
Fusion-TSA1-preproalfa	AGTAAAAATTGAAGGAAATCTCATTGCTATTAGTTTCTGTGATTCT	Amplification of TSA1 promoter at position -1 to ATG plus a 24 bp sequence that hybridizes with the first 24 nucleotides of the α-factor secretion signal
preproseqalpha	ATGAGATTTCCTTCAATTTTTACTG	Amplification of α-factor secretion signal from the ATG
Fitasa-pho89-fusion stop-3'	ATTCGCGGCCGCTTACTACAAGGAAC	Amplification of the Phytase ORF from the 3' region, adding a NotI site
HSP12-1000_KpnI	taatggtACCAATACGGGGTTGTGC	Amplification of HSP12 promoter at position -1000 to ATG, adding a KpnI site
HSP12-600_KpnI	taatggtaccAAGTAGCACTTCTGGCAGG	Amplification of HSP12 promoter at position -600 to ATG, adding a KpnI site
HSP12-460_KpnI	taatggtacCACGACATGGTGATTTGTGG	Amplification of HSP12 promoter at position -460 to ATG, adding a KpnI site
HSP12-330_KpnI	taatggtaccGAAGCTTGGTGACGATCACAG	Amplification of HSP12 promoter at position -330 to ATG, adding a KpnI site
HSP12-160_KpnI	taatggtaccGCTCGCTAAACCATGATTGC	Amplification of HSP12 promoter at position -160 to ATG, adding a KpnI site
Pp_ARG4s	TCCTCCGGTGGCAGTTCTT	qPCR for ARG4 locus
Pp_ARG4as	TCCATTGACTCCCGTTTTGAGG	qPCR for ARG4 locus
Phytase locus_6	GGCGGTGCTTTGGAGTTG	qPCR for Phytase ORF
Phytase locus_2	GTTATCAGATAGTCTACGCCATC	qPCR for Phytase ORF
